# Antisense oligonucleotides targeting transcription termination windows disrupt mRNA 3’ end processing and decrease gene expression

**DOI:** 10.64898/2026.02.04.703595

**Authors:** Kinga Winczura, Lars Joenson, Erich Koller, Pawel Grzechnik, Łukasz Jan Kiełpiński

## Abstract

Antisense oligonucleotides (ASOs) are short, synthetic nucleic acids that bind to complementary RNA sequences and alter gene expression, making them versatile therapeutic agents. Here, we identify transcription termination windows of protein-coding genes as previously unrecognized targets for ASOs. We show that ASOs can act on nascent RNA synthesised downstream of the annotated genes, leading to a pronounced decrease in the corresponding mRNA levels. These downstream-of-gene ASOs (DG-ASOs) induce RNase H1-dependent cleavage, impairing mRNA 3’ end processing, directing the unprocessed mRNAs for exosome-dependent degradation and creating early entry points in the nascent RNA for the XRN2 exonuclease termination factor. Altogether, we show that termination windows are genuine ASO targets which can be exploited to suppress gene expression. Importantly, we also reveal an underappreciated source of off-target effects which may arise from ASOs binding downstream of genes. Our findings indicate the necessity to expand ASO design and off-target assessment guidelines to include termination window sequences, thereby improving therapeutic efficacy and safety.
