## Supplementary Table 1 for "Antisense oligonucleotides targeting transcription termination windows disrupt mRNA 3’ end processing and decrease gene expression"

### Sheet: Sheet1
ASO	target	Comment	Base sequence	Sugar sequence
neg	N/A	NegCtrl "Negative control"	ECAAATCTTATAATAAETAE	LDLLLDDDDDDDDDDLLDLL
CHMP1A-GB	CHMP1A	Gene body	ATEAGTTEAGGTGTGG	LLLDDDDDDDDDDLLL
CHMP1A-DG	CHMP1A	Beyond 3' end	AGATTGTEGGTTTGGA	LLLDDDDDDDDDDLLL
KPNB1-GB	KPNB1	Gene body	TTGTEETATGTGEEAT	LLLDDDDDDDDDDLLL
KPNB1-DG	KPNB1	Beyond 3' end	ATGTGTGTEEETEETT	LLLDDDDDDDDDDLLL
MYC-DG	MYC	Beyond 3' end	EEAGGAAGEATETTAG	LLLDDDDDDDDDDLLL
NET1-DG	NET1	Beyond 3' end	TTTATGAGGETTAEEA	LLLDDDDDDDDDDLLL
pASO non-mod	HIF1A + 9 other genes; CHMP1A	Gene body; Beyond 3'end	GEAAGCATCCTGT	LLDDDDDDDDDLL
pASO mod1	HIF1A + 9 other genes; CHMP1A	Gene body; Beyond 3'end	GEAAGCAUCCTGT	LLDDDDDODDDLL
pASO mod2	HIF1A + 9 other genes; CHMP1A	Gene body; Beyond 3'end	GEAAGCATCCTGT	LLDDDDDDODDLL
pASO mod3	HIF1A + 9 other genes; CHMP1A	Gene body; Beyond 3'end	GEAAGCATCCTGT	LLDDDDDDDODLL
CHMP1A-GB-MM	N/A	CHMP1A-GB mismatch	ATEAETAETGGTGTGG	LLLDDDDDDDDDDLLL
CHMP1A-DG-MM	N/A	CHMP1A-DG mismatch	AGTTAGTEGGTTTEGA	LLLDDDDDDDDDDLLL
KPNB1-GB-MM	N/A	KPNB1-GB mismatch	TTGTGETATGAEEEAT	LLLDDDDDDDDDDLLL
KPNB1-DG-MM	N/A	KPNB1-DG mismatch	ATEAGTGTEEEAEETT	LLLDDDDDDDDDDLLL
CHMP1A-GB-MX	CHMP1A	CHMP1A-GB mixmer	ATEAGTTEAGGTGTGG	LLDDLDDLDDLDDLLL
CHMP1A-DG-MX	CHMP1A	CHMP1A-DG mixmer	AGATTGTEGGTTTGGA	LLDDLDDLDDLDDLLL
KPNB1-GB-MX	KPNB1	KPNB1-GB mixmer	TTGTEETATGTGEEAT	LLDDLDDLDDLDDLLL
KPNB1-DG-MX	KPNB1	KPNB1-DG mixmer	ATGTGTGTEEETEETT	LLDDLDDLDDLDDLLL
			E = 5meC	L = LNA
				D = DNA
				O = 2'-O-Me
