## Supplementary Table 2 for "Antisense oligonucleotides targeting transcription termination windows disrupt mRNA 3’ end processing and decrease gene expression"

### Sheet: qPCR
Name	Sequence 5'-3'
GAPDH_Fwd	GTCAGCCGCATCTTCTTTTG
GAPDH_Rev	GCGCCCAATACGACCAAATC
CHMP1A_Fwd	TCCGCAAGAAGAACGAAGGT
CHMP1A_Rev	CACCTGGGCCATATTCTTGGT
KPNB1_Fwd	ATGCGAAGGGAGCACTACAG
KPNB1_Rev	TTGCAGGGGTTCCAGTCATC
CHMP1A_3'ext_Fwd	TGGAGTGTTCACTGCTAGGG
CHMP1A_3'ext_Rev	CCCGAGAATGAGCATAGCCA
KPNB1_3'ext_Fwd	CATGGAGGTGAAATGGTTTGAA
KPNB1_3'ext_Rev	CCTCCTTTTCCCCACACACA
MYC_Fwd	CCCTCCACTCGGAAGGACTA
MYC_Rev	GCTGGTGCATTTTCGGTTGT
NET1_Fwd	TGTGGTCAGAGATGCTGGAC
NET1_Rev	ATCCTGTTCACCTCGGGACA
NEAT1_Fwd	GGAGAGGGTTGGTTAGAGAT
NEAT1_Rev	CCTTCAACCTGCATTTCCTA
XRN2_Fwd	CCTCCCTCATTTGCCATCGT
XRN2_Rev	AGGTAACCCCCAGTTTTGTGT
CHMP1A_RT_0.2kb_Fwd	CCCCGGTTTTCTTCATGACC
CHMP1A_RT_0.2kb_Rev	TCATGAAGACCCCAGTGCAT
CHMP1A_RT_1kb_Fwd	CCTGTTTGTTTATTGCGTGGG
CHMP1A_RT_1kb_Rev	AGCTGACCTAAATGCCCTCA
CHMP1A_RT_2.2kb_Fwd	CCAGTAGTAATTAAGGTGCCGC
CHMP1A_RT_2.2kb_Rev	CCCTCCCACTCTACATCCAC
CHMP1A_RT_3kb_Fwd	TCTATGATCGCTCGTCTCCG
CHMP1A_RT_3kb_Rev	GGGCTGCAAGGGTATTAGG
KPNB1_RT_0.2kb_Fwd	ACTGACTAAGGTTGTTCTGCA
KPNB1_RT_0.2kb_Rev	TCAGAAACACAGTGCAAGCC
KPNB1_RT_0.5kb_Fwd	TCATTGTCCTCTGTTTGTGCC
KPNB1_RT_0.5kb_Rev	TGAAAACTAAGTGAAAGGCCAAC
KPNB1_RT_2kb_Fwd	ACCCTGGTTGAGATTTTGGAA
KPNB1_RT_2kb_Rev	GATCTCACACACACACACTCA
KPNB1_RT_3kb_Fwd	CGCGGTGTATGCCTGTAAT
KPNB1_RT_3kb_Rev	TGGTCTCCAACTTCTAGGCG
KPNB1_RT_4.2kb_Fwd	AGATAGCAGAAATGAACATGGCT
KPNB1_RT_4.2kb_Rev	CCACCACGCCCAGATGTT
proEXT1_Fwd	CTGGCCTAGCTAAAGTCTCA
proEXT1_Rev	TCTGCTCCTAGCTCTCAGTC
proDNAJB4_Fwd	TTTCTGGCGTTTCTGATTGA
proDNAJB4_Rev	ACCAAAACGCAGGTTGTTTA
proRBM39_Fwd	TCCCTGTCATTTGGAGCCAA
proRBM39_Rev	TTCGGGGCACAAAACTGATC

### Sheet: PCR
Name	Sequence 5'-3'
T7_DG_C_Fwd	TAATACGACTCACTATAGGGAGA CCAAGCTGAGGAGGGGTTC
T7_DG_C_Rev	CAGAGACCATGTACTGTGCA
T7_DG_K_Fwd	TAATACGACTCACTATAGGGAGA TGGAGGTGAAATGGTTTGAAAGT
T7_DG_K_Rev	TCAAACTCTCCAAACACGAAACA
CHMP1A_PAS_Fwd	TACGTGCAGGAACGTGGAG
CHMP1A_upPAS_Rev	TCTAGGAGAAAGGTGAATGGGC
CHMP1A_beyPAS_Rev	CCTAGCAGTGAACACTCCAGG
KPNB1_PAS_Fwd	GGGCATCGGACTAGGCTTT
KPNB1_upPAS_Rev	TGGGCTCAAGTGTTTTACAGG
KPNB1_beyPAS_Rev	ACACCTCTCACCACACATTCT
